# Re-evaluation of homozygous lethality for EF1A indel polymorphism in *Pisaster ochraceus*

**DOI:** 10.1101/584235

**Authors:** John P. Wares, Paige J. Duffin

## Abstract

A genotypic polymorphism in the sea star *Pisaster ochraceus* has been associated with possible overdominant maintenance of diversity, and subsequent studies of this polymorphism suggested that intermittent disease outbreaks could be a driving factor in this system. However, comparative transcriptomic studies of individuals carrying distinct genotypes at the elongation factor 1-alpha (EF1A) region indicated that the marker was not accurately describing the constitutive differences among individuals. Here we more thoroughly assess this EF1A intron region to better understand how polymorphic diversity could be associated with differential disease outcomes and physiological responses, and find that the underlying genetic model is incorrect. In fact, rather than an instance of homozygous lethality, it is clear that previous genotyping efforts were misled by a PCR artefact. We reanalyze results from two previous studies to show that the effects are not as clear as believed.
