## Supplemental Table 1 for "Re-evaluation of homozygous lethality for EF1A indel polymorphism in *Pisaster ochraceus*"

### Sheet: Sheet1
	Sample Name		Genotype (GGBC Analysis)	Genotype (Previous Analysis)	Genotype (GGBC Analysis)			Genotype (Previous Analysis)				Illuminating Differences			Nature of Differences		Disease Score		Sampling Location		Other Info from Wares-Schiebelhut Spreadsheet
					AA	AB	BB	AA	AB	BB		AA	AB	BB							Size (mm)	Other ID	Collection Date	Notes	PRE/POST outbreak	Central disc diameter (mm)	Length center to arm tip (mm)
	M0D0_23767C		AB	AB	0	1	0	0	1	0		0	2	0	----				BHS				12/Dec/2012		PRE	71
	M0D0_23774J		AB	AB	0	1	0	0	1	0		0	2	0	----				BHS				12/Dec/2012		PRE	63
	M0D0_23775K		AA	AA	1	0	0	1	0	0		2	0	0	----				BHS				12/Dec/2012		PRE	65
	M0D0_23777M		BB	AA	0	0	1	1	0	0		1	0	1	AA → BB				BHS				12/Dec/2012		PRE	56
	M0D0_23781Q		BB	AA	0	0	1	1	0	0		1	0	1	AA → BB				BHS				12/Dec/2012		PRE	65
	M0D0_23738Z		AB	AB	0	1	0	0	1	0		0	2	0	----				BHS				12/Dec/2012		PRE	77
	M0D0_23740B		AA	AA	1	0	0	1	0	0		2	0	0	----				BHS				12/Dec/2012		PRE	71
	M0D0_23742D		AB	AB	0	1	0	0	1	0		0	2	0	----				BHS				12/Dec/2012		PRE	49
	M0D0_23743E		BB	AA	0	0	1	1	0	0		1	0	1	AA → BB				BHS				12/Dec/2012		PRE	68
	M0D0_23745G		AB	AB	0	1	0	0	1	0		0	2	0	----				BHS				12/Dec/2012		PRE	46
	M0D0_51518X		AB	AA	0	1	0	1	0	0		1	1	0	AA → AB		0.1		BHS
	M0D0_51519Y		AB	AB	0	1	0	0	1	0		0	2	0	----		0		BHS
			BB	AA	0	0	1	1	0	0		1	0	1	AA → BB		0		BHS
	M0D0_51527G		AB	AB	0	1	0	0	1	0		0	2	0	----		0		BHS
	M0D0_51642R		AA	AA	1	0	0	1	0	0		2	0	0	----		0		BHS		45
	M0D0_51643S		AA	AA	1	0	0	1	0	0		2	0	0	----		1+		BHS		190
	M0D0_51646V		BB	AA	0	0	1	1	0	0		1	0	1	AA → BB		0.1		BHS		134
	M0D0_51647W		AB	AB	0	1	0	0	1	0		0	2	0	----		0.1		BHS		136
	M0D0_51648X		AB	AB	0	1	0	0	1	0		0	2	0	----		0.1		BHS		116
	M0D0_51549C		AB	AB	0	1	0	0	1	0		0	2	0	----		1+		BHS
	M0D0_51517W		BB	AA	0	0	1	1	0	0		1	0	1	AA → BB		0		BHS		112
	M0D054521K		AB	AB	0	1	0	0	1	0		0	2	0	----		0		Browns Point, WA		130
	M0D054522L		BB	AA	0	0	1	1	0	0		1	0	1	AA → BB		0		Browns Point, WA		125
	M0D054523M		BB	AA	0	0	1	1	0	0		1	0	1	AA → BB		1		Browns Point, WA		140
	M0D054527Q		BB	AA	0	0	1	1	0	0		1	0	1	AA → BB		0		Browns Point, WA		105
	M0D054529S		AA	AA	1	0	0	1	0	0		2	0	0	----		1		Browns Point, WA		130
	M0D054530T		AB	AB	0	1	0	0	1	0		0	2	0	----		0		Browns Point, WA		125
	M0D054531U		AA	AA	1	0	0	1	0	0		2	0	0	----		1		Browns Point, WA		125
	M0D054536Z		BB	AA	0	0	1	1	0	0		1	0	1	AA → BB		1		Browns Point, WA		135
	M0D054537A		AA	AA	1	0	0	1	0	0		2	0	0	----		0		Browns Point, WA		150
	M0D054539C		BB	AA	0	0	1	1	0	0		1	0	1	AA → BB		0		Browns Point, WA		145
	M0D0_30226N		BB	AA	0	0	1	1	0	0		1	0	1	AA → BB		0		BRS		73
	M0D0_30265A		BB	AA	0	0	1	1	0	0		1	0	1	AA → BB		1+		BRS		150
	M0D0_30231S		AB	AB	0	1	0	0	1	0		0	2	0	----		0.1		BRS		125
	M0D049603G		BB	AA	0	0	1	1	0	0		1	0	1	AA → BB		0		Cape Meares, OR		39
	M0D049605I		AB	AB	0	1	0	0	1	0		0	2	0	----		0		Cape Meares, OR		51
	M0D049608L		AA	AA	1	0	0	1	0	0		2	0	0	----		0		Cape Meares, OR		28
	M0D049609M		BB	AA	0	0	1	1	0	0		1	0	1	AA → BB		3		Cape Meares, OR		110
	M0D049610N		BB	AA	0	0	1	1	0	0		1	0	1	AA → BB		0		Cape Meares, OR		112
	M0D049611O		AB	AB	0	1	0	0	1	0		0	2	0	----		0		Cape Meares, OR		66
	M0D049615S		AB	AB	0	1	0	0	1	0		0	2	0	----		0		Cape Meares, OR		100
	M0D049616T		AB	AB	0	1	0	0	1	0		0	2	0	----		0		Cape Meares, OR		55
	M0D049618V		AB	AB	0	1	0	0	1	0		0	2	0	----		0		Cape Meares, OR		130
	M0D049620X		BB	AA	0	0	1	1	0	0		1	0	1	AA → BB		0		Cape Meares, OR		170
	M0D049621Y		AA	AA	1	0	0	1	0	0		2	0	0	----		3		Coquille Pt., OR		55
	M0D049622Z		AA	AA	1	0	0	1	0	0		2	0	0	----		2		Coquille Pt., OR		90
	M0D049623A		AA	AA	1	0	0	1	0	0		2	0	0	----		2		Coquille Pt., OR		90
	M0D049624B		AA	AA	1	0	0	1	0	0		2	0	0	----		1		Coquille Pt., OR		130
	M0D049626D		BB	AA	0	0	1	1	0	0		1	0	1	AA → BB		1		Coquille Pt., OR		120
	M0D049628F		AA	AA	1	0	0	1	0	0		2	0	0	----		1		Coquille Pt., OR		50
	M0D049629G		AB	AB	0	1	0	0	1	0		0	2	0	----		0		Coquille Pt., OR		60
	M0D049630H		AA	AA	1	0	0	1	0	0		2	0	0	----		1		Coquille Pt., OR		100
	M0D049637O		AA	AA	1	0	0	1	0	0		2	0	0	----		0		Coquille Pt., OR		100
	M0D049640R		AB	AB	0	1	0	0	1	0		0	2	0	----		0		Coquille Pt., OR		90
	M0D049705E		AA	AA	1	0	0	1	0	0		2	0	0	----		0		Damnation Creek, CA		80
	M0D049710J		AB	AB	0	1	0	0	1	0		0	2	0	----		0		Damnation Creek, CA		100
	M0D049711K		AB	AB	0	1	0	0	1	0		0	2	0	----		1		Damnation Creek, CA		90
	M0D049712L		AB	AB	0	1	0	0	1	0		0	2	0	----		0		Damnation Creek, CA		100
	M0D049713M		AB	AB	0	1	0	0	1	0		0	2	0	----		0		Damnation Creek, CA		80
	M0D049716P		AA	AA	1	0	0	1	0	0		2	0	0	----		2		Damnation Creek, CA		100
	M0D049717Q		BB	AA	0	0	1	1	0	0		1	0	1	AA → BB		0		Damnation Creek, CA		80
	M0D049721U		BB	AA	0	0	1	1	0	0		1	0	1	AA → BB		0		Damnation Creek, CA		90
	M0D049722V		BB	AA	0	0	1	1	0	0		1	0	1	AA → BB		0		Damnation Creek, CA		90
	M0D049723W		AB	AB	0	1	0	0	1	0		0	2	0	----		0		Damnation Creek, CA		70
	M0D0_23369U		BB	AA	0	0	1	1	0	0		1	0	1	AA → BB				FMS				16/Nov/2012		PRE	54
	M0D0_23377C		BB	AA	0	0	1	1	0	0		1	0	1	AA → BB				FMS				16/Nov/2012		PRE	60
	M0D0_23395U		BB	AA	0	0	1	1	0	0		1	0	1	AA → BB				FMS				16/Nov/2012		PRE	60
	M0D0_23398X		AB	AB	0	1	0	0	1	0		0	2	0	----				FMS				16/Nov/2012		PRE	70
	M0D0_23400Z		AB	AB	0	1	0	0	1	0		0	2	0	----				FMS				16/Nov/2012		PRE	41
	M0D0_23401A		AB	AB	0	1	0	0	1	0		0	2	0	----				FMS				16/Nov/2012		PRE	68
	M0D0_23403C		BB	AA	0	0	1	1	0	0		1	0	1	AA → BB				FMS				16/Nov/2012		PRE	63
	M0D0_23404D		BB	AA	0	0	1	1	0	0		1	0	1	AA → BB				FMS				16/Nov/2012		PRE	48
	M0D0_23405E		AB	AB	0	1	0	0	1	0		0	2	0	----				FMS				16/Nov/2012		PRE	54
	M0D0_52516H		AB	AB	0	1	0	0	1	0		0	2	0	----		0.1		FMS		71
	M0D0_52548N		BB	AA	0	0	1	1	0	0		1	0	1	AA → BB		0.1		FMS		144
	M0D0_52549O		AA	AA	1	0	0	1	0	0		2	0	0	----		0.1		FMS		100
	M0D0_52550P		AB	AB	0	1	0	0	1	0		0	2	0	----		0.1		FMS		68
	M0D0_52625M		AA	AA	1	0	0	1	0	0		2	0	0	----		0		FMS
	M0D0_52626N		AB	AB	0	1	0	0	1	0		0	2	0	----		0		FMS
	M0D0_52627O		BB	AA	0	0	1	1	0	0		1	0	1	AA → BB		0		FMS
	M0D0_52628P		BB	AA	0	0	1	1	0	0		1	0	1	AA → BB		0.1		FMS
	M0D0_52632T		BB	AA	0	0	1	1	0	0		1	0	1	AA → BB		1+		FMS		120
	M0D0_23385K		BB	AA	0	0	1	1	0	0		1	0	1	AA → BB				FMS				16/Nov/2012		PRE	65
	M0D0_52624L		AA	AA	1	0	0	1	0	0		2	0	0	----		0		FMS
	M0D0_30124P		AA	AA	1	0	0	1	0	0		2	0	0	----		1+		FMS
	M0D0_30581E		BB	AA	0	0	1	1	0	0		1	0	1	AA → BB		1+		PGS
	M0D049756D		BB	AA	0	0	1	1	0	0		1	0	1	AA → BB		0		Santa Maria Creek, CA		22
	M0D049758F		AB	AB	0	1	0	0	1	0		0	2	0	----		0		Santa Maria Creek, CA		19
	M0D049761I		AB	AB	0	1	0	0	1	0		0	2	0	----		0		Santa Maria Creek, CA		54
	M0D049763K		BB	AA	0	0	1	1	0	0		1	0	1	AA → BB		0		Santa Maria Creek, CA		14
	M0D049764L		BB	AA	0	0	1	1	0	0		1	0	1	AA → BB		0		Santa Maria Creek, CA		25
	M0D049766N		AB	AB	0	1	0	0	1	0		0	2	0	----		0		Santa Maria Creek, CA		15
	M0D049767O		AB	AB	0	1	0	0	1	0		0	2	0	----		0		Santa Maria Creek, CA		21
	M0D049769Q		AA	AB	1	0	0	0	1	0		1	1	0	AB → AA		0		Santa Maria Creek, CA		22
	M0D049770R		BB	AB	0	0	1	0	1	0		0	1	1	AB → BB		0		Santa Maria Creek, CA		80
	M0D049772T		AB	AB	0	1	0	0	1	0		0	2	0	----		0		Santa Maria Creek, CA		50
	M0D049584N		AA	AA	1	0	0	1	0	0		2	0	0	----		0		Seal Rock, OR (sec 1)		16
	M0D049585O		AB	AB	0	1	0	0	1	0		0	2	0	----		0		Seal Rock, OR (sec 1)		10
	M0D049587Q		AB	AB	0	1	0	0	1	0		0	2	0	----		0		Seal Rock, OR (sec 1)		35
	M0D049588R		AB	AB	0	1	0	0	1	0		0	2	0	----		1		Seal Rock, OR (sec 1)		120
	M0D049591U		AB	AB	0	1	0	0	1	0		0	2	0	----		0		Seal Rock, OR (sec 1)		35
	M0D049593W		AB	AB	0	1	0	0	1	0		0	2	0	----		0		Seal Rock, OR (sec 1)		85
	M0D049594X		BB	AA	0	0	1	1	0	0		1	0	1	AA → BB		3		Seal Rock, OR (sec 2)		120
	M0D049595Y		AB	AB	0	1	0	0	1	0		0	2	0	----		4		Seal Rock, OR (sec 2)		90
	M0D049596Z		AB	AB	0	1	0	0	1	0		0	2	0	----		0		Seal Rock, OR (sec 2)		155
	M0D049598B		AB	AB	0	1	0	0	1	0		0	2	0	----		0		Seal Rock, OR (sec 2)		81
	M0D049778Z		BB	AA	0	0	1	1	0	0		1	0	1	AA → BB		0		Slide Ranch, CA		130
	M0D049779A		AA	AA	1	0	0	1	0	0		2	0	0	----		0		Slide Ranch, CA		120
	M0D049780B		AB	AB	0	1	0	0	1	0		0	2	0	----		0		Slide Ranch, CA		35
	M0D049784F		AA	AB	1	0	0	0	1	0		1	1	0	AB → AA		0		Slide Ranch, CA		120
	M0D049785G		BB	AB	0	0	1	0	1	0		0	1	1	AB → BB		0		Slide Ranch, CA		125
	M0D049788J		AB	AB	0	1	0	0	1	0		0	2	0	----		0		Slide Ranch, CA		130
	M0D049789K		BB	AA	0	0	1	1	0	0		1	0	1	AA → BB		0		Slide Ranch, CA		100
	M0D049792N		AB	AB	0	1	0	0	1	0		0	2	0	----		0		Slide Ranch, CA		130
	M0D049793O		AB	AB	0	1	0	0	1	0		0	2	0	----		0		Slide Ranch, CA		110
	M0D049796R		BB	AA	0	0	1	1	0	0		1	0	1	AA → BB		0		Slide Ranch, CA		60
	M0D054502R		BB	AA	0	0	1	1	0	0		1	0	1	AA → BB		1		Sokol Point, WA		110
	M0D054505U		BB	AA	0	0	1	1	0	0		1	0	1	AA → BB		0		Sokol Point, WA		120
	M0D054508X		BB	AA	0	0	1	1	0	0		1	0	1	AA → BB		0		Sokol Point, WA		80
	M0D054509Y		BB	AA	0	0	1	1	0	0		1	0	1	AA → BB		0		Sokol Point, WA		120
	M0D054510Z		AB	AB	0	1	0	0	1	0		0	2	0	----		0		Sokol Point, WA		105
	M0D054513C		BB	AA	0	0	1	1	0	0		1	0	1	AA → BB		0		Sokol Point, WA		75
	M0D054515E		BB	AA	0	0	1	1	0	0		1	0	1	AA → BB		0		Sokol Point, WA		85
	M0D054516F		AB	AB	0	1	0	0	1	0		0	2	0	----		0		Sokol Point, WA		85
	M0D054519I		BB	AA	0	0	1	1	0	0		1	0	1	AA → BB		0		Sokol Point, WA		105
	M0D054520J		AA	AA	1	0	0	1	0	0		2	0	0	----		0		Sokol Point, WA		115
	M0D0_51312Z		BB	AA	0	0	1	1	0	0		1	0	1	AA → BB		0.1		SPS		85
	M0D0_51313A		AB	AB	0	1	0	0	1	0		0	2	0	----		0.1		SPS		99
	M0D0_51314B		BB	AA	0	0	1	1	0	0		1	0	1	AA → BB		0.1		SPS		74
	M0D0_51315C		AA	AA	1	0	0	1	0	0		2	0	0	----		0.1		SPS		96
	M0D0_51399I		BB	AA	0	0	1	1	0	0		1	0	1	AA → BB		0		SPS		131.5
	M0D0_51400J		AB	AB	0	1	0	0	1	0		0	2	0	----		0		SPS		117.5
	M0D0_51401K		AB	AB	0	1	0	0	1	0		0	2	0	----		0.1		SPS
	M0D0_51404N		BB	AA	0	0	1	1	0	0		1	0	1	AA → BB		1+		SPS
	M0D0_51405O		AB	AB	0	1	0	0	1	0		0	2	0	----		0		SPS		95
	M0D0_51407Q		AA	AA	1	0	0	1	0	0		2	0	0	----		0.1		SPS		88
	M0D0_51311Y		BB	AA	0	0	1	1	0	0		1	0	1	AA → BB		0.1		SPS		133
	M0D0_23468P		BB	AA	0	0	1	1	0	0		1	0	1	AA → BB				SPS				17/Nov/2012		PRE	70
	M0D0_23470R		BB	AA	0	0	1	1	0	0		1	0	1	AA → BB				SPS				17/Nov/2012		PRE	46
	M0D023416P		AA	AA	1	0	0	1	0	0		2	0	0	----				SPS				17/Nov/2012		PRE	48
	M0D023419S		BB	AA	0	0	1	1	0	0		1	0	1	AA → BB				SPS				17/Nov/2012		PRE	52
	M0D023435I		AB	AB	0	1	0	0	1	0		0	2	0	----				SPS				17/Nov/2012		PRE	55
	M0D023447U		AB	AB	0	1	0	0	1	0		0	2	0	----				SPS				17/Nov/2012		PRE	45
	M0D023451Y		AA	AA	1	0	0	1	0	0		2	0	0	----				SPS				17/Nov/2012		PRE	45
	M0D023464L		BB	AA	0	0	1	1	0	0		1	0	1	AA → BB				SPS				17/Nov/2012		PRE	60
	M0D023465M		AB	AB	0	1	0	0	1	0		0	2	0	----				SPS				17/Nov/2012		PRE	45
	M0D023466N		AB	AB	0	1	0	0	1	0		0	2	0	----				SPS				17/Nov/2012		PRE	44
	M0D0_23807Q		AB	AB	0	1	0	0	1	0		0	2	0	----				TCS				13/Dec/2012		PRE	54
	M0D0_23810T		AB	AB	0	1	0	0	1	0		0	2	0	----				TCS				13/Dec/2012		PRE	65.5
	M0D0_23811U		BB	AA	0	0	1	1	0	0		1	0	1	AA → BB				TCS				13/Dec/2012		PRE	64
	M0D0_23817A		AB	AB	0	1	0	0	1	0		0	2	0	----				TCS				13/Dec/2012		PRE	60.5
	M0D0_23820D		AB	AB	0	1	0	0	1	0		0	2	0	----				TCS				13/Dec/2012		PRE	55.5
	M0D0_23830N		AB	AB	0	1	0	0	1	0		0	2	0	----				TCS				13/Dec/2012		PRE	53
	M0D0_23836T		BB	AA	0	0	1	1	0	0		1	0	1	AA → BB				TCS				13/Dec/2012		PRE	65
	M0D0_23838V		AB	AB	0	1	0	0	1	0		0	2	0	----				TCS				13/Dec/2012		PRE	55
	M0D0_23840X		AA	AA	1	0	0	1	0	0		2	0	0	----				TCS				13/Dec/2012		PRE	61.5
	M0D0_51699W		AB	AB	0	1	0	0	1	0		0	2	0	----		0		TCS		111
	M0D0_51700X		AA	AA	1	0	0	1	0	0		2	0	0	----		1+		TCS		61
	M0D0_51665O		AA	AA	1	0	0	1	0	0		2	0	0	----		0		TCS		101
	M0D0_51670T		BB	AA	0	0	1	1	0	0		1	0	1	AA → BB		0.1		TCS		95
	M0D0_51671U		AA	AA	1	0	0	1	0	0		2	0	0	----		0		TCS		115
	M0D0_51708F		AB	AB	0	1	0	0	1	0		0	2	0	----		0.1		TCS		85
	M0D0_51709G		AB	AB	0	1	0	0	1	0		0	2	0	----		0.1		TCS		81
	M0D0_51710H		AB	AB	0	1	0	0	1	0		0	2	0	----		0		TCS		110
	M0D0_51712J		AB	AB	0	1	0	0	1	0		0	2	0	----		0.1		TCS		75
	M0D0_23833Q		BB	AA	0	0	1	1	0	0		1	0	1	AA → BB				TCS				13/Dec/2012		PRE	57.7
	M0D0_51711I		AB	AB	0	1	0	0	1	0		0	2	0	----		0.1		TCS
	M0D0_29920T		BB	AA	0	0	1	1	0	0		1	0	1	AA → BB		0		VDM		180
	M0D0_29928B		BB	AA	0	0	1	1	0	0		1	0	1	AA → BB		1+		VDM		135
	PisNan1		AB	AB	0	1	0	0	1	0		0	2	0	----		0		Nanaimo		85	1H	Sep_2015
	PisNan2		AB	AB	0	1	0	0	1	0		0	2	0	----		0		Nanaimo		49	2H	Sep_2015
	PisNan3		AB	AB	0	1	0	0	1	0		0	2	0	----		0		Nanaimo		78	3H	Sep_2015
	PisNan4		BB	AA	0	0	1	1	0	0		1	0	1	AA → BB		0		Nanaimo		56	4H	Sep_2015	1 regen arm
	PisNan5		AA	AA	1	0	0	1	0	0		2	0	0	----		0		Nanaimo		42	5H	Sep_2015
	PisNan6		AA	AA	1	0	0	1	0	0		2	0	0	----		0		Nanaimo		59	6H	Sep_2015
	PisNan7		BB	AA	0	0	1	1	0	0		1	0	1	AA → BB		0		Nanaimo		54	7H	Sep_2015
	PisNan8		BB	AA	0	0	1	1	0	0		1	0	1	AA → BB		0		Nanaimo		76	8H	Sep_2015
	PisNan9		BB	AA	0	0	1	1	0	0		1	0	1	AA → BB		0		Nanaimo		82	9H	Sep_2015	1 regen arm
	PisNan10		AB	AB	0	1	0	0	1	0		0	2	0	----		0		Nanaimo		96	10H	Sep_2015
	PisNan11		AB	AB	0	1	0	0	1	0		0	2	0	----		0		Nanaimo		71	11H	Sep_2015
	PisNan12		AA	AA	1	0	0	1	0	0		2	0	0	----		0		Nanaimo		72	12H	Sep_2015
	PisNan13		AA	AA	1	0	0	1	0	0		2	0	0	----		2		Nanaimo		83	1D	Sep_2015
	PisNan14		AB	AB	0	1	0	0	1	0		0	2	0	----		2		Nanaimo		84	2D	Sep_2015
	PisNan15		AB	AB	0	1	0	0	1	0		0	2	0	----		2		Nanaimo		105	3D	Sep_2015
	PisNan16		BB	AA	0	0	1	1	0	0		1	0	1	AA → BB		2		Nanaimo		89	4D	Sep_2015
	PisNan17		BB	AA	0	0	1	1	0	0		1	0	1	AA → BB		2		Nanaimo		93	5D	Sep_2015
	PisNan18		AA	AA	1	0	0	1	0	0		2	0	0	----		3		Nanaimo		98	6D	Sep_2015	-1 arm
	PisNan19		AA	AA	1	0	0	1	0	0		2	0	0	----		2		Nanaimo		94	7D	Sep_2015
	PisNan20		BB	AA	0	0	1	1	0	0		1	0	1	AA → BB		2		Nanaimo		76	8D	Sep_2015
	PisNan21		AA	AA	1	0	0	1	0	0		2	0	0	----		3		Nanaimo		89	9D	Sep_2015	-2 arms
	PisNan22		BB	AA	0	0	1	1	0	0		1	0	1	AA → BB		3		Nanaimo		64	10D	Sep_2015
	PisNan23		AB	AB	0	1	0	0	1	0		0	2	0	----		2		Nanaimo		81	11D	Sep_2015
	PisNan24		AB	AB	0	1	0	0	1	0		0	2	0	----		2		Nanaimo		78	12D	Sep_2015
	FHLP1		AB	AB	0	1	0	0	1	0		0	2	0	----		0		Eastsound Dock, Orcas Island, WA		42	209
	FHLP2		AB	AB	0	1	0	0	1	0		0	2	0	----		0		Eastsound Dock, Orcas Island, WA		18	210
	FHLP3		BB	AA	0	0	1	1	0	0		1	0	1	AA → BB		0		Eastsound Dock, Orcas Island, WA		22	211
	FHLP4		AA	AA	1	0	0	1	0	0		2	0	0	----		0		Eastsound Dock, Orcas Island, WA		29	212
	FHLP5		AB	AB	0	1	0	0	1	0		0	2	0	----		0		Eastsound Dock, Orcas Island, WA		20	213
	FHLP6		AB	AB	0	1	0	0	1	0		0	2	0	----		0		Eastsound Dock, Orcas Island, WA		20	206a
	FHLP7		AB	AB	0	1	0	0	1	0		0	2	0	----		0		Eastsound Dock, Orcas Island, WA		35	207a
	FHLP8		AA	AA	1	0	0	1	0	0		2	0	0	----		0		Eastsound Dock, Orcas Island, WA		24	208a
	FHLP9		AB	AB	0	1	0	0	1	0		0	2	0	----		1+		Eastsound Dock, Orcas Island, WA		22	565
	FHLP10		BB	AA	0	0	1	1	0	0		1	0	1	AA → BB		1+		Eastsound Dock, Orcas Island, WA		23	566
	FHLP11		BB	AA	0	0	1	1	0	0		1	0	1	AA → BB		1+		Eastsound Dock, Orcas Island, WA		31	567
	FHLP12		BB	AA	0	0	1	1	0	0		1	0	1	AA → BB		1+		Eastsound Dock, Orcas Island, WA		20	568
	FHLP13		AB	AB	0	1	0	0	1	0		0	2	0	----		1+		Eastsound Dock, Orcas Island, WA		25	569
	FHLP14		AB	AB	0	1	0	0	1	0		0	2	0	----		1+		Eastsound Dock, Orcas Island, WA		38	570
	FHLP15		AB	AB	0	1	0	0	1	0		0	2	0	----		1+		Eastsound Dock, Orcas Island, WA		26	571
	FHLP16		AB	AB	0	1	0	0	1	0		0	2	0	----		1+		Eastsound Waterfront, Orcas Island, WA		38	545
	FHLP17		AA	AA	1	0	0	1	0	0		2	0	0	----		1+		Eastsound Waterfront, Orcas Island, WA		27	546
	FHLP18		BB	AA	0	0	1	1	0	0		1	0	1	AA → BB		1+		Eastsound Waterfront, Orcas Island, WA		27	547
	FHLP19		AB	AB	0	1	0	0	1	0		0	2	0	----		1+		Eastsound Waterfront, Orcas Island, WA		22	548
	FHLP20		AB	AB	0	1	0	0	1	0		0	2	0	----		1+		Eastsound Waterfront, Orcas Island, WA		21	549
	FHLP21		AB	AB	0	1	0	0	1	0		0	2	0	----		1+		Eastsound Waterfront, Orcas Island, WA		26	550
	FHLP22		AB	AB	0	1	0	0	1	0		0	2	0	----		1+		Eastsound Waterfront, Orcas Island, WA		28	551
	FHLP23		BB	AA	0	0	1	1	0	0		1	0	1	AA → BB		1+		Eastsound Waterfront, Orcas Island, WA		25	552
	FHLP24		AA	AA	1	0	0	1	0	0		2	0	0	----		1+		Eastsound Waterfront, Orcas Island, WA		44	553
	FHLP25		AB	AB	0	1	0	0	1	0		0	2	0	----		1+		Eastsound Waterfront, Orcas Island, WA		27	558
	FHLP26		BB	AA	0	0	1	1	0	0		1	0	1	AA → BB		0		Eastsound Waterfront, Orcas Island, WA		120	658
	FHLP27		AA	AA	1	0	0	1	0	0		2	0	0	----		0		Eastsound Waterfront, Orcas Island, WA		120	659
	FHLP28		AB	AB	0	1	0	0	1	0		0	2	0	----		0		Eastsound Waterfront, Orcas Island, WA		100	665
	FHLP29		AB	AB	0	1	0	0	1	0		0	2	0	----		0		Eastsound Waterfront, Orcas Island, WA		93	669
	FHLP30		AB	AB	0	1	0	0	1	0		0	2	0	----		0		Eastsound Waterfront, Orcas Island, WA		79	670
	FHLP31		BB	AA	0	0	1	1	0	0		1	0	1	AA → BB		0		Pile Point, San Juan Island, WA		150	718
	FHLP32		AA	AA	1	0	0	1	0	0		2	0	0	----		0		Pile Point, San Juan Island, WA		140	719
	FHLP33		AB	AB	0	1	0	0	1	0		0	2	0	----		0		Pile Point, San Juan Island, WA		137	720
	FHLP34		AB	AB	0	1	0	0	1	0		0	2	0	----		0		Pile Point, San Juan Island, WA		122	721
	FHLP35		AA	AA	1	0	0	1	0	0		2	0	0	----		0		Pile Point, San Juan Island, WA		148	722
	FHLP36		AB	AB	0	1	0	0	1	0		0	2	0	----		0		Point Caution, San Juan Island, WA		120	731
	FHLP37		AB	AB	0	1	0	0	1	0		0	2	0	----		0		Point Caution, San Juan Island, WA		115	736
	FHLP38		AB	AB	0	1	0	0	1	0		0	2	0	----		0		Point Caution, San Juan Island, WA		119	737
	FHLP39			AA	0	0	0	1	0	0		1	0	0			0		Point Caution, San Juan Island, WA		108	738
	FHLP40		AB	AB	0	1	0	0	1	0		0	2	0	----		0		Point Caution, San Juan Island, WA		121	739
	FHLP41		AA	AA	1	0	0	1	0	0		2	0	0	----		0		Richardson, Lopez Island, WA		135	723
	FHLP42		AB	AB	0	1	0	0	1	0		0	2	0	----		0		Richardson, Lopez Island, WA		170	724
	FHLP43		AB	AB	0	1	0	0	1	0		0	2	0	----		0		Richardson, Lopez Island, WA		170	726
	FHLP44		AB	AB	0	1	0	0	1	0		0	2	0	----		0		Richardson, Lopez Island, WA		170	727
	FHLP45		AB	AB	0	1	0	0	1	0		0	2	0	----		0		Richardson, Lopez Island, WA		160	729
	FHLP46		BB	AA	0	0	1	1	0	0		1	0	1	AA → BB		0		Strathmann House, San Juan Island, WA		143	740
	FHLP47		AA	AA	1	0	0	1	0	0		2	0	0	----		0		Strathmann House, San Juan Island, WA		182	741
	FHLP48		AA	AA	1	0	0	1	0	0		2	0	0	----		0		Strathmann House, San Juan Island, WA		153	742
	FHLP49		BB	AA	0	0	1	1	0	0		1	0	1	AA → BB		0		Strathmann House, San Juan Island, WA		131	743
	FHLP50		AA	AA	1	0	0	1	0	0		2	0	0	----		0		Strathmann House, San Juan Island, WA		148	744
	FHLP51		BB	AA	0	0	1	1	0	0		1	0	1	AA → BB		1+		Eastsound Waterfront, Orcas Island, WA		89	663
	FHLP52		AA	AA	1	0	0	1	0	0		2	0	0	----		1+		Eastsound Waterfront, Orcas Island, WA		112	664
	FHLP53		BB	AA	0	0	1	1	0	0		1	0	1	AA → BB		1+		Eastsound Waterfront, Orcas Island, WA		96	666
	FHLP54		AB	AB	0	1	0	0	1	0		0	2	0	----		1+		Eastsound Waterfront, Orcas Island, WA		89	667
	FHLP55		BB	AA	0	0	1	1	0	0		1	0	1	AA → BB		1+		Eastsound Waterfront, Orcas Island, WA		121	668
	FHLP56		AA	AA	1	0	0	1	0	0		2	0	0	----		1+		Eastsound Dock, Orcas Island, WA		126	710
	FHLP57		BB	AA	0	0	1	1	0	0		1	0	1	AA → BB		1+		Eastsound Dock, Orcas Island, WA		114	711
	FHLP58		BB	AA	0	0	1	1	0	0		1	0	1	AA → BB		1+		Eastsound Dock, Orcas Island, WA		115	712
	FHLP59		AB	AB	0	1	0	0	1	0		0	2	0	----		1+		Point Caution, San Juan Island, WA		109	730
	FHLP60		BB	AA	0	0	1	1	0	0		1	0	1	AA → BB		1+		Point Caution, San Juan Island, WA		125	732
	FHLP61		AB	AB	0	1	0	0	1	0		0	2	0	----		1+		Point Caution, San Juan Island, WA		91	733
	FHLP62		AB	AB	0	1	0	0	1	0		0	2	0	----		1+		Point Caution, San Juan Island, WA		116	734
	FHLP63		AA	AA	1	0	0	1	0	0		2	0	0	----		1+		Point Caution, San Juan Island, WA		93	735
	FHLP64		AA	AA	1	0	0	1	0	0		2	0	0	----		1+		Richardson, Lopez Island, WA		120	725
	FHLP65		AB	AB	0	1	0	0	1	0		0	2	0	----		1+		Richardson, Lopez Island, WA		200	728
	FHLP66		BB	AA	0	0	1	1	0	0		1	0	1	AA → BB		1+		Rosario, Orcas Island, WA		103	698
	FHLP67		AA	AA	1	0	0	1	0	0		2	0	0	----		1+		Rosario, Orcas Island, WA		115	699
	FHLP68		AA	AA	1	0	0	1	0	0		2	0	0	----		1+		Rosario, Orcas Island, WA		116	700
	FHLP69		AA	AA	1	0	0	1	0	0		2	0	0	----		1+		Rosario, Orcas Island, WA		92	701
	FHLP70		AB	AB	0	1	0	0	1	0		0	2	0	----		1+		Rosario, Orcas Island, WA		117	702
	FHLP71		AB	AB	0	1	0	0	1	0		0	2	0	----		1+		Rosario, Orcas Island, WA		91	703
	FHLP72		AB	AA	0	1	0	1	0	0		1	1	0	AA → AB		1+		Rosario, Orcas Island, WA		101	704
	FHLP73		BB	AA	0	0	1	1	0	0		1	0	1	AA → BB		1+		Rosario, Orcas Island, WA		80	705
	FHLP74		AA	AA	1	0	0	1	0	0		2	0	0	----		1+		Rosario, Orcas Island, WA		88	706
	FHLP75		AB	AA	0	1	0	1	0	0		1	1	0	AA → AB		1+		Rosario, Orcas Island, WA		89	707
	FH18-1		AA	AA	1	0	0	1	0	0		2	0	0	----
	FH18-2		AB	AB	0	1	0	0	1	0		0	2	0	----
	FH18-3		AA	AA	1	0	0	1	0	0		2	0	0	----
	FH18-4		AB	AB	0	1	0	0	1	0		0	2	0	----
	FH18-5		BB	AA	0	0	1	1	0	0		1	0	1	AA → BB
	FH18-6		BB	AA	0	0	1	1	0	0		1	0	1	AA → BB
	FH18-7		AB	AB	0	1	0	0	1	0		0	2	0	----
	FH18-8		BB	AA	0	0	1	1	0	0		1	0	1	AA → BB
	FH18-9		AB	AB	0	1	0	0	1	0		0	2	0	----
	FH18-10		BB	AA	0	0	1	1	0	0		1	0	1	AA → BB
	FH18-11		AB	AB	0	1	0	0	1	0		0	2	0	----
	FH18-12		AB	AB	0	1	0	0	1	0		0	2	0	----
	FH18-13		AB	AB	0	1	0	0	1	0		0	2	0	----
	FH18-14		BB	AA	0	0	1	1	0	0		1	0	1	AA → BB
	FH18-15		AB	AB	0	1	0	0	1	0		0	2	0	----
	FH18-16		AA	AA	1	0	0	1	0	0		2	0	0	----
	FH18-17		AB	AB	0	1	0	0	1	0		0	2	0	----
	FH18-18		AB	AB	0	1	0	0	1	0		0	2	0	----
	Po4		BB		0	0	1	0	0	0		0	0	1	----
	Po8		AB		0	1	0	0	0	0		0	1	0	----
	Po12		AB		0	1	0	0	0	0		0	1	0	----
	Po13		AB		0	1	0	0	0	0		0	1	0	----
	Po14		AA		1	0	0	0	0	0		1	0	0	----
	Po15		AB		0	1	0	0	0	0		0	1	0	----
	Po16		AB		0	1	0	0	0	0		0	1	0	----
	Po17		AB		0	1	0	0	0	0		0	1	0	----
	Po18		AA		1	0	0	0	0	0		1	0	0	----
	Po19		AB		0	1	0	0	0	0		0	1	0	----
	Po20		AB		0	1	0	0	0	0		0	1	0	----
	Po21		BB		0	0	1	0	0	0		0	0	1	----
	Po22		AA		1	0	0	0	0	0		1	0	0	----
				Sums Across All Sites	Genotype (GGBC Analysis)			Genotype (Previous Analysis)
					AA	AB	BB	AA	AB	BB
					66	136	96	157	129	0
